# Causal regulators of human T-cell and macrophage activation from perturbation screens, and a replicated coupling of T-cell exhaustion markers with macrophage M1 activation in patients under checkpoint blockade

**DOI:** 10.64898/2026.11.18.767605

**Authors:** Francesca Cupaioli, Ivan Merelli

## Abstract

Engineering anti-tumour immunity requires knowing which genes control T-cell and macrophage programs, and how the two compartments relate to each other in patients. We built ImmunoTwin, an analysis framework that addresses both questions with public data and with every test, baseline and criterion fixed before the result was computed. From a genome-scale CRISPR-interference Perturb-seq in primary human CD4+ T cells (22 million cells, four donors) we derive a map of regulators of the cytotoxic effector program that is calibrated, reverses direction under CRISPR activation (ρ = −0.53), and tracks interferon-γ production among the hits of independent sorting-based screens (ρ = 0.69). From a Perturb-seq in primary human macrophages we recover the TLR4–NF-κB pathway as regulator of the lipopolysaccharide response (pathway-level P = 4 × 10^−4^) and find that transcriptional effects track TNF protein measured in independent donors (ρ = 0.58). In both cell types, however, a generic measure of perturbation strength recovers the hits of functional screens better than the program-specific effect (area under the ROC curve 0.96 versus 0.73 in T cells; 0.87 versus 0.72 in macrophages). In 90 patients from seven cohorts with tumour sampled before and during checkpoint blockade, T-cell and macrophage programs shifted together, most strongly T-cell exhaustion markers and the macrophage M1 program (r = 0.43). Fixed as a hypothesis and tested once in 86 further patients from six cohorts, this association replicated (r = 0.51, permutation P = 10^−4^) and was specific against expression-matched random gene sets (P = 0.004). The baseline state of one compartment did not improve the forecast of the other, so the criterion we had set for calling the framework a patient-level digital twin was not met. ImmunoTwin provides two validated perturbation maps, a replicated cross-compartment association in patients, and a caution on how such maps are benchmarked.

**Author summary:** Immunotherapies work by changing the behaviour of immune cells inside tumours, chiefly T cells, which kill cancer cells, and macrophages, which can either help or hinder them. To design better therapies we need to know which genes switch these behaviours on and off, and whether the two cell types act in concert in patients. We reanalysed large public experiments in which thousands of genes were turned down one at a time in human T cells and macrophages, and built maps of the genes that control the activation of each cell type. The maps agree with independent experiments, but we also found a pitfall: a gene can look important for a specific function because disturbing it upsets the cell broadly. We then examined tumour samples taken from patients before and during immunotherapy. Changes in T cells and in macrophages went hand in hand, and one specific link, between markers of T-cell exhaustion and inflammatory macrophage activity, held up in a second, independent group of patients. However, knowing the state of one cell type before treatment did not help predict the other afterwards. We decided how each analysis would be judged before running it, and we report failed tests alongside successful ones.
