## Supplementary_Table_1 for "Causal regulators of human T-cell and macrophage activation from perturbation screens, and a replicated coupling of T-cell exhaustion markers with macrophage M1 activation in patients under checkpoint blockade"

### Sheet: README
note
S1 Table. Pre-specified criteria and outcomes. Each row: the question, the criterion fixed before the analysis, the observed values and the outcome.

### Sheet: criteria_and_outcomes
question	criterion	observed	verdict
Q1 — map of causal regulators	≥20 genes q<0.05 on the effector program in ≥1 condition	33 (Rest), 4 (Stim 8 h), 6 (Stim 48 h)	MET
Q1 — map of causal regulators	leave-one-donor-out effect correlation r > 0.5	0.15 (all targets, best condition); 0.27 (top 5% by effect size)	NOT MET
Q1 — calibration control	false-positive rate on non-targeting pseudo-targets	0/442 called at the same threshold, in all three conditions	PASSES
Q2 — primary test (IFN-γ screen, Stim 8 h)	AUROC ≥ 0.65 with bootstrap 95% CI excluding 0.5	AUROC 0.731, CI [0.579, 0.859], 27 screen hits among 6,215 shared genes	MET
Q2 — primary test (IFN-γ screen, Stim 8 h)	above the three baselines of the original plan (section 4) on the same genes	target expression 0.68, essentiality 0.55, random 0.52; CI of the difference [-0.109, 0.193] includes 0	NOT MET
Q2 — primary test (IFN-γ screen, Stim 8 h)	above the perturbation-strength baseline (number of DE genes after knockdown; added in Addendum A5, before any effect was computed)	AUROC 0.959 against 0.731 for the effector-program predictor; CI of the difference [-0.373, -0.101]	NOT MET (PREDICTOR BELOW BASELINE)
Q2 — secondary: effect size among screen hits	Spearman correlation, expected sign +	ρ = 0.69, P = 6.9e-06, n = 34 (Rest); same direction in 79% (sign test P = 8.2e-04)	SUPPORTED
Q2 — secondary: CRISPRa direction check	activation moves the program opposite to knockdown	ρ = -0.53, P = 4.8e-04, 39 shared genes; opposite sign in 83% of the 6 genes nominal in both	SUPPORTED
Addendum C1 — effector effect beyond perturbation strength (IFN-γ, Stim 8 h)	logistic coefficient > 0 and LRT P < 0.05, adjusted for strength, target expression, essentiality	coef 0.374 per SD (95% CI 0.14 to 0.60), LRT P = 0.0011; cross-validated AUROC 0.947 -> 0.949	MET
Addendum C2 — strength-matched comparison (IFN-γ, Stim 8 h)	hits lower the effector program more than strength-matched non-hits, Wilcoxon P < 0.05	median difference -0.30; 70% of 27 hits lower; Wilcoxon P = 0.0065 (sign test P = 0.052)	MET
Addendum C4 — comparator program (no criterion)	same test with the exhaustion-marker program	coef 0.378, LRT P = 2.9e-04: the exhaustion-marker set adds as much as the effector set	NOT EFFECTOR-SPECIFIC
Addendum C — secondary conditions (no criterion)	C1 at Rest and Stim 48 h, IFN-γ	Rest: coef 0.521, P = 7.1e-05; Stim 48 h: coef -0.181, P = 0.15	HOLDS AT REST, NOT AT 48 H
Post hoc (not pre-specified)	effector set given the exhaustion-marker set, and the reverse	effector | exhaustion: LRT P = 0.24; exhaustion | effector: P = 0.046; r between the two effects = 0.41 (all genes), 0.73 (hits)	SHARED ACTIVATION SIGNAL
Addendum E2 — macrophage primary test (TNF screen, M1 set without TNF)	AUROC ≥ 0.65 with bootstrap 95% CI excluding 0.5; reported against baselines	AUROC 0.719, CI [0.596, 0.838], 26 positive regulators of 583; perturbation strength 0.869, target expression 0.731; given strength: coef 0.60, LRT P = 4.9e-04; among hits ρ = 0.58, P = 3.7e-04	AUROC MET; DOES NOT EXCEED STRENGTH BASELINE
Addendum E4 — TLR4→NF-κB pathway-level test (LPS)	mean M1 effect of the pathway set below random sets, one-sided P < 0.05	M1 without TNF: mean Δ -0.28, P = 4.0e-04 (17 genes); LPS-response program (post hoc): mean Δ -0.93, P = 1.0e-04	MET
Addendum D1 — longitudinal coupling, Δ effector vs Δ M1 (7 cohorts)	r > 0, permutation P < 0.05 and specificity P < 0.05	r = 0.233, permutation P = 0.034, specificity P = 0.086, n = 90; at ≥30 cells: r = 0.262, P = 0.035, specificity P = 0.067, n = 68	NOT MET (specificity)
Addendum D2 — patient-level forecast, twin vs own compartment (leave-one-patient-out)	twin error lower, Holm P < 0.05, for ≥ 1 of 2 targets	M1: twin − own = +0.105 (CI 0.023 to 0.206, P = 0.014; twin worse); effector: +0.037 (CI -0.067 to 0.149, P = 0.52)	NOT MET
Addendum D5 — title rule	D2 met → 'digital twin' in title; D1 only → coupled changes; neither → resource	neither met: perturbation resource; 'digital twin' not in the title	'DIGITAL TWIN' NOT IN THE TITLE
Addendum F1 — replication of Δ exhaustion vs Δ M1 in patients not used in D1–D3 (six cohorts)	r > 0 and permutation P < 0.05, with ≥ 25 paired patients; program-specific if specificity P < 0.05	r = 0.505, permutation P = 0.0001, specificity P = 0.004, n = 86; at ≥30 cells: r = 0.550, P = 0.0001, specificity P = 0.004, n = 82	MET; PROGRAM-SPECIFIC
Addendum F1 — post hoc sensitivity (not pre-specified)	none (descriptive): cohorts with authors' annotation vs cohorts typed here	authors' annotation: r = 0.496, P = 0.0001, n = 66; typed here: r = 0.447, P = 0.062, n = 20	DESCRIPTIVE
