## Supplementary_Table_2 for "Causal regulators of human T-cell and macrophage activation from perturbation screens, and a replicated coupling of T-cell exhaustion markers with macrophage M1 activation in patients under checkpoint blockade"

### Sheet: README
note
S2 Table. Data sets and patient cohorts. paired_patients_ge10_cells: patients with eligible baseline and on-treatment tumour samples (≥ 10 cells per compartment); patients_in_primary_test: those on a checkpoint-containing regimen in cohorts with ≥ 5 paired patients.

### Sheet: perturbation_data
use	data set	accession
T-cell regulator map	Genome-scale CRISPRi Perturb-seq, primary human CD4+ T cells; 4 donors × Rest / Stim 8 h / Stim 48 h	public bucket genome-scale-tcell-perturb-seq
T-cell functional screens	Genome-wide CRISPRi and CRISPRa FACS screens for IFN-γ and IL-2, primary human T cells	GSE174255
T-cell CRISPRa Perturb-seq	CRISPR-activation Perturb-seq, primary human T cells	GSE190604
Macrophage regulator map	Perturb-seq, primary human monocyte-derived macrophages, untreated and LPS; one donor, 4 lanes	GSE327644
Macrophage functional screens	TNF and CD80 FACS screens, primary human macrophages	GSE327124

### Sheet: patient_cohorts
set	cohort_code	GEO	tumour	regimen	compartments_from	paired_patients_ge10_cells	patients_in_primary_test
discovery	tnbc2	GSE266919	Triple-negative breast cancer	(nab-)paclitaxel ± anti-PD-L1	authors	29	16
discovery	zhang	GSE169246	Triple-negative breast cancer	paclitaxel ± atezolizumab	typed here (script 13); patients superseded by GSE266919	0	0
discovery	yost	GSE123813	Basal-cell carcinoma	anti-PD-1	authors	6	6
discovery	sade	GSE120575	Melanoma	anti-PD-1 and/or anti-CTLA-4 (Smart-seq2)	typed here (script 13)	1	0
discovery	crc	GSE236581	Colorectal cancer	neoadjuvant anti-PD-1	authors	18	18
discovery	escc	GSE314906	Oesophageal squamous-cell carcinoma	anti-PD-1 + chemotherapy	authors	29	29
discovery	hcc	GSE235863	Hepatocellular carcinoma	anti-PD-1 + lenvatinib	authors	5	5
discovery	luoma	GSE200996	Head and neck squamous-cell carcinoma	anti-PD-1 ± anti-CTLA-4	authors	6	6
discovery	hnscc2	GSE301741	Head and neck squamous-cell carcinoma	neoadjuvant pembrolizumab	authors	10	10
replication	tnbc3	GSE246613	Triple-negative breast cancer	pembrolizumab, then pembrolizumab + radiotherapy (biopsy after pembrolizumab alone used)	authors	31	31
replication	hnscc3	GSE286827	Head and neck squamous-cell carcinoma	durvalumab ± tremelimumab	authors	27	27
replication	hnscc4	GSE232240	Head and neck squamous-cell carcinoma	nivolumab ± ipilimumab	authors	8	8
replication	gastric	GSE189926	Gastric cancer	nivolumab + disulfiram	typed here (script 20)	7	7
replication	crc2	GSE205506	Mismatch-repair-deficient colorectal cancer	anti-PD-1 ± celecoxib	typed here (script 20)	8	8
replication	crc3	GSE307398	Colorectal liver metastases	pembrolizumab + capecitabine + bevacizumab	typed here (script 20)	4	0
replication	rcc	GSE264586	Renal cell carcinoma	nivolumab + ipilimumab + sitravatinib	typed here (script 20)	5	5
