## Supplementary_Table_3 for "Causal regulators of human T-cell and macrophage activation from perturbation screens, and a replicated coupling of T-cell exhaustion markers with macrophage M1 activation in patients under checkpoint blockade"

### Sheet: README
note
S3 Table. Regulators of the T-cell effector and exhaustion-marker programs at a false-discovery rate of 5% (moderated t), per condition; delta_* columns are the per-donor effects.

### Sheet: tcell_regulators
target_id	target	condition	program	delta_CE0006864	delta_CE0008162	delta_CE0008678	delta_CE0010866	mean_delta	sd_delta	t_plain	p_plain	t_moderated	p_moderated	q_moderated	q_plain	specificity_P	knockdown_significant	target_in_program	tested	is_ntc_pseudo	ontarget_effect_size	n_total_de_genes	n_cells_target	target_baseMean	neighboring_gene_KD	distal_offtarget_flag	low_target_gex	n_guides
ENSG00000008838	MED24	Rest	effector	-1.11395	-0.626482	-1.02935	-1.14319	-0.978243	0.239424	-8.17166	0.00383362	-5.94029	0.000106415	0.0446277	0.308439	0.000999001	TRUE	FALSE	TRUE	FALSE	-18.398	1539	755	56.8507	FALSE	FALSE	FALSE	2
ENSG00000043462	LCP2	Rest	effector	-1.39726	-1.4638	-1.92849	-0.393607	-1.29579	0.646212	-4.01042	0.0278184	-5.66982	0.000157041	0.0464219	0.349649	0.004995	TRUE	FALSE	TRUE	FALSE	-12.3707	2	144	159.623	FALSE	FALSE	FALSE	2
ENSG00000055211	GINM1	Rest	effector	-0.653404	-0.933663	-0.855561	-0.909484	-0.838028	0.127338	-13.1622	0.000947397	-5.38106	0.000240644	0.0480278	0.308439	0.001998	TRUE	FALSE	TRUE	FALSE	-8.37065	8	199	40.1051	FALSE	FALSE	FALSE	2
ENSG00000069399	BCL3	Rest	effector	-1.19681	-1.06225	-1.6208	-2.12666	-1.50163	0.479875	-6.25842	0.00823253	-7.58679	1.22558e-05	0.0189566	0.308439	0.002997	TRUE	FALSE	TRUE	FALSE	-7.79774	231	130	83.6384	FALSE	FALSE	FALSE	2
ENSG00000073584	SMARCE1	Rest	effector	-2.246	-1.82127	-2.32843	-1.3519	-1.9369	0.44886	-8.6303	0.00327183	-10.0468	8.45505e-07	0.00523114	0.308439	0.00599401	TRUE	FALSE	TRUE	FALSE	-9.42973	2380	149	76.0883	FALSE	FALSE	FALSE	2
ENSG00000073861	TBX21	Rest	effector	-1.54042	-1.74791	-1.4496	-0.565556	-1.32587	0.522027	-5.0797	0.0147385	-6.46047	5.17807e-05	0.0381742	0.330991	0.000999001	TRUE	FALSE	TRUE	FALSE	-5.75993	40	406	27.98	FALSE	FALSE	FALSE	2
ENSG00000078674	PCM1	Rest	effector	-1.55499	-0.300465	-1.32285	-1.67542	-1.21343	0.625986	-3.87687	0.0303871	-5.40304	0.000232856	0.0480278	0.350695	0.162837	TRUE	FALSE	TRUE	FALSE	-7.18552	92	46	124.398	FALSE	FALSE	FALSE	2
ENSG00000089195	TRMT6	Rest	effector	-0.726461	-0.874465	-0.931944	-0.897608	-0.857619	0.0905714	-18.938	0.000321461	-5.57138	0.000181398	0.0464219	0.308439	0.016983	TRUE	FALSE	TRUE	FALSE	-2.82025	28	182	17.0894	FALSE	FALSE	FALSE	2
ENSG00000089597	GANAB	Rest	effector	-0.715781	-1.0492	-0.977876	-1.63032	-1.0933	0.385652	-5.66985	0.0108677	-5.97416	0.000101426	0.0446277	0.312161	0.011988	TRUE	FALSE	TRUE	FALSE	-10.4292	623	295	53.7702	FALSE	FALSE	FALSE	1
ENSG00000095564	BTAF1	Rest	effector	-1.35877	-0.712574	-1.15954	-1.05525	-1.07153	0.27041	-7.92522	0.00418879	-6.37856	5.78609e-05	0.0381742	0.308439	0.000999001	TRUE	FALSE	TRUE	FALSE	-16.4732	1053	733	43.4515	FALSE	FALSE	FALSE	2
ENSG00000103496	STX4	Rest	effector	-0.773191	-0.722102	-0.789041	-1.30959	-0.898481	0.275557	-6.52119	0.00732646	-5.32997	0.00025984	0.0487161	0.308439	0.000999001	TRUE	FALSE	TRUE	FALSE	-12.0797	5	478	43.1652	FALSE	FALSE	FALSE	1
ENSG00000106803	SEC61B	Rest	effector	-3.41221	-1.83893	-3.19468	-1.36163	-2.45186	1.00637	-4.8727	0.0165174	-8.00913	7.41931e-06	0.0153011	0.337041	0.011988	TRUE	FALSE	TRUE	FALSE	-4.68279	643	50	87.4361	TRUE	FALSE	FALSE	1
ENSG00000113812	ACTR8	Rest	effector	-1.26807	-2.30715	-1.73772	-0.6432	-1.48904	0.706028	-4.21807	0.0243535	-6.18987	7.49774e-05	0.0421714	0.344722	0.002997	TRUE	FALSE	TRUE	FALSE	-7.64362	920	199	39.5105	FALSE	FALSE	FALSE	2
ENSG00000115539	PDCL3	Rest	effector	-0.758026	-0.848738	-1.28779	-1.05578	-0.987583	0.23576	-8.37787	0.00356642	-6.01047	9.63543e-05	0.0446277	0.308439	0.016983	TRUE	FALSE	TRUE	FALSE	-7.81097	2	144	52.1594	FALSE	FALSE	FALSE	1
ENSG00000116750	UCHL5	Rest	effector	-1.15384	-1.18783	-1.70682	-0.694222	-1.18568	0.413977	-5.72822	0.0105609	-6.33145	6.17007e-05	0.0381742	0.312161	0.000999001	TRUE	FALSE	TRUE	FALSE	-9.09617	256	191	47.3417	TRUE	FALSE	FALSE	2
ENSG00000121073	SLC35B1	Rest	effector	-1.04529	-0.994565	-0.727321	-0.675827	-0.86075	0.186154	-9.24772	0.00267535	-5.3861	0.000238835	0.0480278	0.308439	0.04995	TRUE	FALSE	TRUE	FALSE	-6.71205	628	126	67.002	FALSE	FALSE	FALSE	2
ENSG00000123066	MED13L	Rest	effector	-0.503364	-1.27432	-1.04139	-1.14076	-0.989959	0.338144	-5.85526	0.0099314	-5.61412	0.000170362	0.0464219	0.312161	0.004995	TRUE	FALSE	TRUE	FALSE	-6.27846	3	143	33.8192	FALSE	FALSE	FALSE	2
ENSG00000132423	COQ3	Rest	effector	-0.668678	-1.28406	-0.765219	-1.00529	-0.930811	0.274753	-6.77561	0.00657016	-5.52476	0.000194309	0.0464219	0.308439	0.024975	TRUE	FALSE	TRUE	FALSE	-3.769	699	170	9.64912	FALSE	FALSE	FALSE	2
ENSG00000134107	BHLHE40	Rest	effector	-1.30516	-0.738527	-0.817356	-0.809123	-0.91754	0.260821	-7.03579	0.00589953	-5.49658	0.000202585	0.0464219	0.308439	0.00799201	TRUE	FALSE	TRUE	FALSE	-18.5205	465	1028	312.37	FALSE	FALSE	FALSE	2
ENSG00000137038	DMAC1	Rest	effector	-1.11232	-0.656599	-0.774076	-1.01784	-0.890209	0.211095	-8.43418	0.00349775	-5.49661	0.000202575	0.0464219	0.308439	0.00599401	TRUE	FALSE	TRUE	FALSE	-9.86072	1	274	45.4563	FALSE	FALSE	FALSE	2
ENSG00000140990	NDUFB10	Rest	effector	-0.626309	-1.18872	-0.748443	-0.981442	-0.886229	0.24974	-7.0972	0.00575452	-5.34698	0.000253275	0.0487161	0.308439	0.00699301	TRUE	FALSE	TRUE	FALSE	-10.9927	38	160	107.824	FALSE	FALSE	FALSE	2
ENSG00000141499	WRAP53	Rest	effector	-0.963702	-1.04304	-0.970248	-0.707505	-0.921125	0.146883	-12.5423	0.00109267	-5.8696	0.000117693	0.0446277	0.308439	0.000999001	TRUE	FALSE	TRUE	FALSE	-9.6803	321	555	22.3433	TRUE	FALSE	FALSE	2
ENSG00000143155	TIPRL	Rest	effector	-0.540578	-1.11918	-1.09539	-0.900235	-0.913847	0.26748	-6.83301	0.00641392	-5.45053	0.000216928	0.0479334	0.308439	0.001998	TRUE	FALSE	TRUE	FALSE	-20.0315	894	595	78.4141	FALSE	FALSE	FALSE	2
ENSG00000146757	ZNF92	Rest	effector	-0.849172	-0.782371	-0.971382	-0.799121	-0.850511	0.0854314	-19.911	0.000276862	-5.53257	0.00019208	0.0464219	0.308439	0.000999001	TRUE	FALSE	TRUE	FALSE	-15.3344	122	971	26.6949	FALSE	FALSE	FALSE	2
ENSG00000151461	UPF2	Rest	effector	-1.21063	-0.871688	-0.793378	-0.84071	-0.929102	0.190428	-9.75805	0.00228666	-5.80108	0.00012985	0.0446324	0.308439	0.0589411	TRUE	FALSE	TRUE	FALSE	-6.92018	721	125	66.2812	FALSE	FALSE	FALSE	1
ENSG00000159753	CARMIL2	Rest	effector	-2.00136	-1.45326	-1.88736	-0.741402	-1.52085	0.570768	-5.32912	0.0129128	-7.10401	2.23022e-05	0.0275967	0.325605	0.002997	TRUE	FALSE	TRUE	FALSE	-16.3854	86	509	79.3489	FALSE	TRUE	FALSE	1
ENSG00000163320	CGGBP1	Rest	effector	-3.12618	-1.61934	-1.13386	-0.870915	-1.68757	1.00793	-3.34858	0.0441052	-5.50608	0.000199752	0.0464219	0.357252	0.022977	TRUE	FALSE	TRUE	FALSE	-8.58248	26	271	152.368	FALSE	FALSE	FALSE	1
ENSG00000169230	PRELID1	Rest	effector	-1.14839	-1.48712	-1.10685	-0.846457	-1.1472	0.263074	-8.72154	0.00317329	-6.86228	3.04161e-05	0.031364	0.308439	0.001998	TRUE	FALSE	TRUE	FALSE	-7.56166	117	149	55.6956	FALSE	FALSE	FALSE	2
ENSG00000172732	MUS81	Rest	effector	-0.771016	-0.841635	-0.986313	-1.74727	-1.08656	0.449499	-4.83453	0.0168754	-5.633	0.000165716	0.0464219	0.337041	0.143856	TRUE	FALSE	TRUE	FALSE	-4.82166	3	76	29.8697	FALSE	FALSE	FALSE	1
ENSG00000173757	STAT5B	Rest	effector	-1.0515	-1.29912	-0.882801	-0.704124	-0.984387	0.253264	-7.77361	0.00442911	-5.92589	0.000108615	0.0446277	0.308439	0.18981	TRUE	FALSE	TRUE	FALSE	-7.7317	1135	110	93.7379	FALSE	FALSE	FALSE	2
ENSG00000176142	TMEM39A	Rest	effector	-1.04924	-0.697546	-1.56864	-1.78448	-1.27498	0.493359	-5.16855	0.0140517	-6.36774	5.87195e-05	0.0381742	0.329804	0.122877	TRUE	FALSE	TRUE	FALSE	-4.87349	7	104	29.3533	FALSE	FALSE	FALSE	2
ENSG00000178202	POGLUT3	Rest	effector	-1.27623	-1.13081	-1.64506	-1.19707	-1.31229	0.229672	-11.4275	0.00143803	-8.01605	7.35978e-06	0.0153011	0.308439	0.000999001	TRUE	FALSE	TRUE	FALSE	-7.05268	875	316	22.2214	FALSE	TRUE	FALSE	2
ENSG00000184840	TMED9	Rest	effector	0.489501	1.69648	1.15513	1.81953	1.29016	0.606799	4.25234	0.0238362	5.84094	0.000122623	0.0446277	0.344722	0.011988	TRUE	FALSE	TRUE	FALSE	-7.09514	1570	157	45.9168	FALSE	FALSE	FALSE	2
ENSG00000078674	PCM1	Rest	exhaustion	-1.67272	-0.932713	-1.41789	-1.26422	-1.32189	0.309345	-8.54636	0.00336609	-7.71638	6.83009e-06	0.0211391	0.191157	0.271728	TRUE	FALSE	TRUE	FALSE	-7.18552	92	46	124.398	FALSE	FALSE	FALSE	2
ENSG00000141425	RPRD1A	Rest	exhaustion	-0.926101	-1.00502	-1.43496	-1.3232	-1.17232	0.245192	-9.56246	0.00242618	-7.1295	1.47042e-05	0.0303397	0.18094	0.677323	TRUE	FALSE	TRUE	FALSE	-2.34005	274	46	24.8574	FALSE	FALSE	FALSE	1
ENSG00000174437	ATP2A2	Rest	exhaustion	1.62166	1.45959	2.16445	2.24054	1.87156	0.389057	9.62101	0.00238326	10.3089	3.57498e-07	0.00221291	0.18094	0.000999001	TRUE	FALSE	TRUE	FALSE	-10.0573	3519	268	66.024	FALSE	FALSE	FALSE	2
ENSG00000008838	MED24	Rest	effector_noIFNG	-1.13751	-0.718028	-0.96912	-1.33686	-1.04038	0.262249	-7.93429	0.00417496	-5.88961	0.000123404	0.047035	0.328621	0.000999001	TRUE	FALSE	TRUE	FALSE	-18.398	1539	755	56.8507	FALSE	FALSE	FALSE	2
ENSG00000043462	LCP2	Rest	effector_noIFNG	-1.27901	-1.6445	-1.98033	-0.46066	-1.34112	0.653118	-4.10684	0.0261355	-5.63612	0.000177052	0.047035	0.369732	0.00999001	TRUE	FALSE	TRUE	FALSE	-12.3707	2	144	159.623	FALSE	FALSE	FALSE	2
ENSG00000055211	GINM1	Rest	effector_noIFNG	-0.6757	-1.16269	-1.07248	-0.994865	-0.976435	0.211895	-9.21622	0.00270212	-5.68427	0.000165205	0.047035	0.328621	0.003996	TRUE	FALSE	TRUE	FALSE	-8.37065	8	199	40.1051	FALSE	FALSE	FALSE	2
ENSG00000069399	BCL3	Rest	effector_noIFNG	-1.26247	-1.16174	-1.42345	-1.87688	-1.43114	0.316106	-9.05479	0.00284504	-7.82887	1.02839e-05	0.0159066	0.328621	0.004995	TRUE	FALSE	TRUE	FALSE	-7.79774	231	130	83.6384	FALSE	FALSE	FALSE	2
ENSG00000073584	SMARCE1	Rest	effector_noIFNG	-2.25248	-2.09141	-2.45815	-1.58318	-2.0963	0.373561	-11.2234	0.00151645	-11.0131	4.04444e-07	0.0025023	0.328621	0.011988	TRUE	FALSE	TRUE	FALSE	-9.42973	2380	149	76.0883	FALSE	FALSE	FALSE	2
ENSG00000073861	TBX21	Rest	effector_noIFNG	-1.60511	-1.6849	-1.58346	-0.623701	-1.37429	0.502291	-5.47209	0.0119981	-6.53379	5.12925e-05	0.0328943	0.349698	0.000999001	TRUE	FALSE	TRUE	FALSE	-5.75993	40	406	27.98	FALSE	FALSE	FALSE	2
ENSG00000078674	PCM1	Rest	effector_noIFNG	-1.44441	-0.459398	-1.49474	-2.15421	-1.38819	0.698561	-3.97443	0.0284822	-5.62133	0.00018087	0.047035	0.369732	0.0899101	TRUE	FALSE	TRUE	FALSE	-7.18552	92	46	124.398	FALSE	FALSE	FALSE	2
ENSG00000089195	TRMT6	Rest	effector_noIFNG	-0.755461	-0.976804	-1.00685	-0.949384	-0.922126	0.113561	-16.2402	0.000507929	-5.58768	0.00018989	0.047035	0.285687	0.00599401	TRUE	FALSE	TRUE	FALSE	-2.82025	28	182	17.0894	FALSE	FALSE	FALSE	2
ENSG00000089597	GANAB	Rest	effector_noIFNG	-0.699165	-1.14106	-0.931537	-1.29782	-1.01739	0.259853	-7.83053	0.0043368	-5.76772	0.000146632	0.047035	0.328621	0.018981	TRUE	FALSE	TRUE	FALSE	-10.4292	623	295	53.7702	FALSE	FALSE	FALSE	1
ENSG00000095564	BTAF1	Rest	effector_noIFNG	-1.43662	-0.897355	-1.15347	-1.21567	-1.17578	0.221847	-10.5999	0.00179399	-6.80945	3.58189e-05	0.0294024	0.328621	0.000999001	TRUE	FALSE	TRUE	FALSE	-16.4732	1053	733	43.4515	FALSE	FALSE	FALSE	2
ENSG00000106803	SEC61B	Rest	effector_noIFNG	-3.11815	-2.00012	-2.76895	-1.67762	-2.39121	0.666654	-7.17377	0.00558024	-9.93838	1.0951e-06	0.00338771	0.328621	0.014985	TRUE	FALSE	TRUE	FALSE	-4.68279	643	50	87.4361	TRUE	FALSE	FALSE	1
ENSG00000113812	ACTR8	Rest	effector_noIFNG	-1.35166	-2.02234	-1.83019	-0.764647	-1.49221	0.561061	-5.31923	0.0129793	-6.76318	3.80183e-05	0.0294024	0.349698	0.00699301	TRUE	FALSE	TRUE	FALSE	-7.64362	920	199	39.5105	FALSE	FALSE	FALSE	2
ENSG00000115539	PDCL3	Rest	effector_noIFNG	-0.69379	-0.888093	-1.19571	-1.19163	-0.992305	0.245679	-8.07807	0.00396364	-5.67207	0.000168123	0.047035	0.328621	0.011988	TRUE	FALSE	TRUE	FALSE	-7.81097	2	144	52.1594	FALSE	FALSE	FALSE	1
ENSG00000116750	UCHL5	Rest	effector_noIFNG	-1.12477	-1.40141	-1.79057	-0.747503	-1.26606	0.440564	-5.74746	0.0104623	-6.32188	6.80493e-05	0.0350851	0.349698	0.000999001	TRUE	FALSE	TRUE	FALSE	-9.09617	256	191	47.3417	TRUE	FALSE	FALSE	2
ENSG00000119787	ATL2	Rest	effector_noIFNG	-1.32272	-0.845686	-1.53301	-0.662894	-1.09108	0.405183	-5.3856	0.0125409	-5.59851	0.000186936	0.047035	0.349698	0.000999001	TRUE	FALSE	TRUE	FALSE	-9.62688	2	185	50.6116	FALSE	FALSE	FALSE	2
ENSG00000141499	WRAP53	Rest	effector_noIFNG	-0.954658	-1.19766	-1.0385	-0.786532	-0.994337	0.171317	-11.6082	0.00137308	-5.89997	0.00012162	0.047035	0.328621	0.000999001	TRUE	FALSE	TRUE	FALSE	-9.6803	321	555	22.3433	TRUE	FALSE	FALSE	2
ENSG00000143155	TIPRL	Rest	effector_noIFNG	-0.564598	-1.31839	-1.14624	-1.07901	-1.02706	0.32437	-6.33264	0.00796235	-5.58707	0.000190056	0.047035	0.328621	0.001998	TRUE	FALSE	TRUE	FALSE	-20.0315	894	595	78.4141	FALSE	FALSE	FALSE	2
ENSG00000146757	ZNF92	Rest	effector_noIFNG	-0.847145	-0.853718	-0.95347	-0.974982	-0.907329	0.0663381	-27.3547	0.000107223	-5.55997	0.000197678	0.0470397	0.189672	0.000999001	TRUE	FALSE	TRUE	FALSE	-15.3344	122	971	26.6949	FALSE	FALSE	FALSE	2
ENSG00000159753	CARMIL2	Rest	effector_noIFNG	-2.16862	-1.65299	-2.03945	-0.816887	-1.66949	0.609154	-5.48133	0.011942	-7.27387	1.99824e-05	0.0247262	0.349698	0.004995	TRUE	FALSE	TRUE	FALSE	-16.3854	86	509	79.3489	FALSE	TRUE	FALSE	1
ENSG00000163320	CGGBP1	Rest	effector_noIFNG	-2.78446	-1.85675	-1.15889	-1.07341	-1.71838	0.792607	-4.33601	0.0226317	-6.45136	5.72146e-05	0.0328943	0.364419	0.01998	TRUE	FALSE	TRUE	FALSE	-8.58248	26	271	152.368	FALSE	FALSE	FALSE	1
ENSG00000169230	PRELID1	Rest	effector_noIFNG	-1.30204	-1.66916	-1.13847	-0.987131	-1.2742	0.293029	-8.69675	0.00319967	-7.07691	2.55126e-05	0.0263077	0.328621	0.001998	TRUE	FALSE	TRUE	FALSE	-7.56166	117	149	55.6956	FALSE	FALSE	FALSE	2
ENSG00000172732	MUS81	Rest	effector_noIFNG	-0.736621	-0.98829	-1.01292	-1.43426	-1.04302	0.289166	-7.21401	0.00549143	-5.80727	0.00013862	0.047035	0.328621	0.156843	TRUE	FALSE	TRUE	FALSE	-4.82166	3	76	29.8697	FALSE	FALSE	FALSE	1
ENSG00000173757	STAT5B	Rest	effector_noIFNG	-1.23093	-1.44387	-0.846497	-0.789755	-1.07777	0.313013	-6.88639	0.00627294	-5.90803	0.000120252	0.047035	0.328621	0.190809	TRUE	FALSE	TRUE	FALSE	-7.7317	1135	110	93.7379	FALSE	FALSE	FALSE	2
ENSG00000176142	TMEM39A	Rest	effector_noIFNG	-1.05838	-0.786224	-1.6556	-1.47766	-1.24447	0.394979	-6.30143	0.00807454	-6.43489	5.84835e-05	0.0328943	0.328621	0.156843	TRUE	FALSE	TRUE	FALSE	-4.87349	7	104	29.3533	FALSE	FALSE	FALSE	2
ENSG00000178202	POGLUT3	Rest	effector_noIFNG	-1.3572	-1.33249	-1.88996	-1.49721	-1.51922	0.257586	-11.7958	0.00130968	-8.62415	4.2064e-06	0.008675	0.328621	0.000999001	TRUE	FALSE	TRUE	FALSE	-7.05268	875	316	22.2214	FALSE	TRUE	FALSE	2
ENSG00000184840	TMED9	Rest	effector_noIFNG	0.627212	1.91125	1.1751	2.06366	1.4443	0.668766	4.31931	0.0228658	5.99247	0.000106862	0.047035	0.366505	0.013986	TRUE	FALSE	TRUE	FALSE	-7.09514	1570	157	45.9168	FALSE	FALSE	FALSE	2
ENSG00000043462	LCP2	Stim8hr	effector	-1.96475	-2.22682	-0.893358	-1.41274	-1.62442	0.593848	-5.47081	0.0120059	-7.03551	2.65006e-05	0.0431893	0.47262	0.5005	TRUE	FALSE	TRUE	FALSE	-7.1475	4982	153	205.237	FALSE	TRUE	FALSE	2
ENSG00000139718	SETD1B	Stim8hr	effector	-1.44257	-0.968973	-1.6028	-1.40049	-1.35371	0.270897	-9.99428	0.00213197	-7.39355	1.70081e-05	0.0431893	0.47262	0.001998	TRUE	FALSE	TRUE	FALSE	-11.9745	219	182	82.8046	FALSE	FALSE	FALSE	2
ENSG00000160654	CD3G	Stim8hr	effector	-1.95862	-0.81664	-1.52494	-1.78008	-1.52007	0.501587	-6.06104	0.00901211	-7.07592	2.51874e-05	0.0431893	0.47262	0.38961	TRUE	FALSE	TRUE	FALSE	-12.1648	4966	230	117.012	TRUE	FALSE	FALSE	2
ENSG00000168610	STAT3	Stim8hr	effector	-1.79972	-1.31895	-1.49155	-1.26005	-1.46757	0.242251	-12.1161	0.00121014	-8.1429	7.04857e-06	0.0431893	0.47262	0.003996	TRUE	FALSE	TRUE	FALSE	-17.6341	1370	255	140.219	FALSE	FALSE	FALSE	2
ENSG00000043462	LCP2	Stim8hr	exhaustion	-2.54095	-3.05013	-1.24943	-2.73762	-2.39453	0.791669	-6.04932	0.0090614	-9.58549	4.25203e-07	0.000870082	0.375308	0.012987	TRUE	FALSE	TRUE	FALSE	-7.1475	4982	153	205.237	FALSE	TRUE	FALSE	2
ENSG00000065613	SLK	Stim8hr	exhaustion	-1.18935	-1.13503	-0.673256	-1.32872	-1.08159	0.284181	-7.61198	0.00470579	-6.30232	3.35744e-05	0.0213189	0.352405	0.0679321	TRUE	FALSE	TRUE	FALSE	-9.30466	36	170	69.6826	FALSE	FALSE	FALSE	2
ENSG00000100385	IL2RB	Stim8hr	exhaustion	-1.19514	-1.30331	-1.37735	-1.07745	-1.23831	0.13076	-18.9402	0.000321347	-7.73787	4.25545e-06	0.00555081	0.251203	0.00699301	TRUE	FALSE	TRUE	FALSE	-15.6639	228	75	416.126	FALSE	FALSE	FALSE	2
ENSG00000113812	ACTR8	Stim8hr	exhaustion	-1.21661	-1.8706	-0.742703	-0.631594	-1.11538	0.56378	-3.95678	0.0288152	-5.33182	0.00015876	0.0470651	0.423848	0.047952	TRUE	FALSE	TRUE	FALSE	-7.53585	851	153	55.0056	FALSE	FALSE	FALSE	2
ENSG00000120733	KDM3B	Stim8hr	exhaustion	-0.832543	-0.824668	-1.38615	-1.27649	-1.07996	0.293694	-7.35434	0.00519592	-6.25771	3.59564e-05	0.0213189	0.364382	0.000999001	TRUE	FALSE	TRUE	FALSE	-12.6682	140	280	68.0465	FALSE	FALSE	FALSE	2
ENSG00000121073	SLC35B1	Stim8hr	exhaustion	-0.703341	-1.80387	-1.32265	-0.689501	-1.12984	0.537678	-4.20267	0.0245907	-5.51133	0.00011793	0.0415769	0.413337	0.0979021	TRUE	FALSE	TRUE	FALSE	-11.6975	1542	156	119.951	FALSE	FALSE	FALSE	2
ENSG00000124181	PLCG1	Stim8hr	exhaustion	-1.54358	-1.75431	-1.08917	-3.35693	-1.936	0.987113	-3.92255	0.0294754	-6.7044	1.83236e-05	0.0170723	0.426404	0.00599401	TRUE	FALSE	TRUE	FALSE	-14.1011	5033	421	97.9299	FALSE	FALSE	FALSE	2
ENSG00000132819	RBM38	Stim8hr	exhaustion	-0.810539	-0.967204	-1.39979	-0.849301	-1.00671	0.270392	-7.4463	0.00501357	-5.91251	6.16817e-05	0.0287348	0.364382	0.021978	TRUE	FALSE	TRUE	FALSE	-17.4262	2	680	80.7362	FALSE	FALSE	FALSE	1
ENSG00000134107	BHLHE40	Stim8hr	exhaustion	-0.976771	-0.685263	-0.836072	-0.985218	-0.870831	0.141364	-12.3204	0.00115184	-5.42317	0.000136392	0.0444774	0.33148	0.001998	TRUE	FALSE	TRUE	FALSE	-17.8571	1997	972	467.93	FALSE	FALSE	FALSE	2
ENSG00000139718	SETD1B	Stim8hr	exhaustion	-1.30184	-0.726895	-1.36696	-1.24639	-1.16052	0.293254	-7.91479	0.00420477	-6.72625	1.77412e-05	0.0170723	0.352405	0.000999001	TRUE	FALSE	TRUE	FALSE	-11.9745	219	182	82.8046	FALSE	FALSE	FALSE	2
ENSG00000143321	HDGF	Stim8hr	exhaustion	-1.43007	-0.267773	-1.66246	-2.12469	-1.37125	0.790274	-3.47031	0.0403372	-5.49509	0.000121123	0.0415769	0.452272	0.003996	TRUE	FALSE	TRUE	FALSE	-15.7349	3	282	156.54	FALSE	FALSE	FALSE	2
ENSG00000155393	HEATR3	Stim8hr	exhaustion	-1.35434	-1.46137	-0.662874	-0.807372	-1.07149	0.39528	-5.42143	0.0123123	-5.81025	7.26059e-05	0.031569	0.405559	0.041958	TRUE	FALSE	TRUE	FALSE	-5.08233	417	82	66.2422	FALSE	FALSE	FALSE	2
ENSG00000160654	CD3G	Stim8hr	exhaustion	-1.73766	-2.05097	-2.2708	-2.01951	-2.01973	0.218769	-18.4646	0.000346647	-12.1868	2.81618e-08	0.000183671	0.251203	0.01998	TRUE	FALSE	TRUE	FALSE	-12.1648	4966	230	117.012	TRUE	FALSE	FALSE	2
ENSG00000162298	SYVN1	Stim8hr	exhaustion	-0.766788	-0.893491	-1.24095	-0.832508	-0.933435	0.21144	-8.8293	0.0030619	-5.65181	9.37445e-05	0.0382126	0.348901	0.021978	TRUE	FALSE	TRUE	FALSE	-4.52668	201	277	26.0709	FALSE	FALSE	FALSE	2
ENSG00000172732	MUS81	Stim8hr	exhaustion	-0.815415	-0.969411	-1.39341	-2.23624	-1.35362	0.637152	-4.24897	0.0238865	-6.11008	4.51997e-05	0.024566	0.413337	0.034965	TRUE	FALSE	TRUE	FALSE	-4.87131	32	89	39.9162	FALSE	FALSE	FALSE	1
ENSG00000174437	ATP2A2	Stim8hr	exhaustion	1.49524	0.589506	2.01462	1.40084	1.37505	0.589135	4.66804	0.0185609	6.44452	2.70338e-05	0.0213189	0.413337	0.015984	TRUE	FALSE	TRUE	FALSE	-15.6456	3260	248	169.552	FALSE	FALSE	FALSE	2
ENSG00000179218	CALR	Stim8hr	exhaustion	-1.13914	-0.721635	-1.23539	-1.0687	-1.04122	0.223741	-9.30734	0.00262563	-6.26741	3.54237e-05	0.0213189	0.348901	0.001998	TRUE	FALSE	TRUE	FALSE	-13.3389	13	406	176.35	FALSE	FALSE	FALSE	1
ENSG00000182093	GET1	Stim8hr	exhaustion	-1.86943	-0.788883	-2.04602	-0.517048	-1.30535	0.764839	-3.41338	0.0420462	-5.33423	0.000158123	0.0470651	0.454764	0.0639361	TRUE	FALSE	TRUE	FALSE	-4.40594	165	65	36.412	FALSE	FALSE	FALSE	2
ENSG00000182963	GJC1	Stim8hr	exhaustion	-1.49596	-1.12977	-1.10035	-0.600772	-1.08171	0.367679	-5.884	0.00979582	-5.97846	5.55682e-05	0.0278781	0.379432	0.0809191	TRUE	FALSE	TRUE	FALSE	-3.19948	133	170	8.28696	FALSE	FALSE	FALSE	1
ENSG00000198851	CD3E	Stim8hr	exhaustion	-1.53887	-2.15137	-1.29495	-2.16625	-1.78786	0.439803	-8.13027	0.00389041	-9.38999	5.33629e-07	0.000870082	0.352405	0.127872	TRUE	FALSE	TRUE	FALSE	-17.8918	5711	234	340.925	FALSE	FALSE	FALSE	1
ENSG00000213658	LAT	Stim8hr	exhaustion	-1.24719	-1.67546	-1.62606	-1.73393	-1.57066	0.220108	-14.2717	0.000745452	-9.47101	4.85475e-07	0.000870082	0.33148	0.003996	TRUE	FALSE	TRUE	FALSE	-17.2628	5536	469	276.442	FALSE	FALSE	FALSE	2
ENSG00000214717	ZBED1	Stim8hr	exhaustion	-1.46541	-1.0961	-1.37205	-0.430035	-1.0909	0.467643	-4.66552	0.018588	-5.61268	9.99062e-05	0.0383287	0.413337	0.00899101	TRUE	FALSE	TRUE	FALSE	-7.2159	80	148	42.7149	FALSE	FALSE	FALSE	2
ENSG00000139718	SETD1B	Stim8hr	effector_noIFNG	-1.68526	-1.1055	-1.75784	-1.52195	-1.51764	0.291932	-10.3972	0.00189865	-7.85621	1.16457e-05	0.0439439	0.426868	0.000999001	TRUE	FALSE	TRUE	FALSE	-11.9745	219	182	82.8046	FALSE	FALSE	FALSE	2
ENSG00000168610	STAT3	Stim8hr	effector_noIFNG	-1.89781	-1.30576	-1.41872	-1.31248	-1.48369	0.280887	-10.5643	0.00181179	-7.72839	1.34797e-05	0.0439439	0.421889	0.002997	TRUE	FALSE	TRUE	FALSE	-17.6341	1370	255	140.219	FALSE	FALSE	FALSE	2
ENSG00000178202	POGLUT3	Stim8hr	effector_noIFNG	-1.11838	-1.73368	-1.38122	-2.22685	-1.61503	0.479488	-6.73648	0.00667958	-7.38194	2.02198e-05	0.0439444	0.495818	0.001998	TRUE	FALSE	TRUE	FALSE	-4.612	2477	238	14.9138	FALSE	TRUE	FALSE	1
ENSG00000008838	MED24	Stim48hr	effector	-1.27707	-1.51778	-2.19971	-2.82238	-1.95424	0.698327	-5.59691	0.0112678	-7.35457	2.20131e-05	0.0326011	0.6789	0.000999001	TRUE	FALSE	TRUE	FALSE	-21.8197	1607	669	79.0888	TRUE	FALSE	FALSE	2
ENSG00000067955	CBFB	Stim48hr	effector	-1.83252	-2.39742	-1.35005	-3.136	-2.179	0.768282	-5.67239	0.0108542	-7.79423	1.32255e-05	0.0326011	0.6789	0.000999001	TRUE	FALSE	TRUE	FALSE	-9.89847	1133	115	244.409	FALSE	FALSE	FALSE	2
ENSG00000081237	PTPRC	Stim48hr	effector	1.52652	1.86464	1.02323	2.0809	1.62382	0.46083	7.04738	0.00587179	7.23714	2.53154e-05	0.0326011	0.590757	0.01998	TRUE	FALSE	TRUE	FALSE	-15.661	3226	301	180.63	FALSE	FALSE	FALSE	2
ENSG00000160318	CLDND2	Stim48hr	effector	-1.23248	-1.33109	-1.15701	-1.75407	-1.36866	0.266642	-10.2659	0.00197079	-6.84792	4.07039e-05	0.0436821	0.581666	0.000999001	TRUE	FALSE	TRUE	FALSE	-5.22024	7	311	10.8088	FALSE	FALSE	FALSE	2
ENSG00000168610	STAT3	Stim48hr	effector	-1.67113	-1.75706	-1.6171	-2.03271	-1.7695	0.184697	-19.1611	0.000310431	-9.17148	3.04905e-06	0.0196328	0.581666	0.000999001	TRUE	FALSE	TRUE	FALSE	-14.5698	1593	241	180.227	FALSE	FALSE	FALSE	2
ENSG00000173011	TADA2B	Stim48hr	effector	-1.48192	-1.37223	-1.44265	-1.30765	-1.40111	0.0770791	-36.3552	4.57708e-05	-7.47322	1.91447e-05	0.0326011	0.294718	0.000999001	TRUE	FALSE	TRUE	FALSE	-17.3345	5260	1178	31.2657	FALSE	FALSE	FALSE	2
ENSG00000067955	CBFB	Stim48hr	exhaustion	-1.65905	-1.73643	-1.46801	-1.0907	-1.48855	0.288223	-10.3291	0.0019356	-8.90949	3.22674e-06	0.00692567	0.458837	0.001998	TRUE	FALSE	TRUE	FALSE	-9.89847	1133	115	244.409	FALSE	FALSE	FALSE	2
ENSG00000124181	PLCG1	Stim48hr	exhaustion	-1.19712	-1.76692	-1.11116	-2.01809	-1.52332	0.439859	-6.92641	0.00616993	-8.05082	8.24849e-06	0.008852	0.535455	0.020979	TRUE	FALSE	TRUE	FALSE	-10.8094	2218	267	151.185	FALSE	FALSE	FALSE	2
ENSG00000141968	VAV1	Stim48hr	exhaustion	-0.483775	-1.88028	-2.03876	-2.03113	-1.60849	0.753351	-4.27022	0.023572	-6.43257	6.0216e-05	0.0484664	0.651879	0.017982	TRUE	FALSE	TRUE	FALSE	-10.859	3575	321	79.0731	FALSE	FALSE	FALSE	2
ENSG00000160654	CD3G	Stim48hr	exhaustion	-2.24892	-1.96984	-2.40973	-2.03517	-2.16592	0.20156	-21.4915	0.000220443	-13.7311	4.828e-08	0.000310875	0.457076	0.027972	TRUE	FALSE	TRUE	FALSE	-8.88429	1374	126	122.96	FALSE	FALSE	FALSE	2
ENSG00000173011	TADA2B	Stim48hr	exhaustion	-1.3506	-1.0211	-1.77708	-1.52673	-1.41888	0.317715	-8.93178	0.00296072	-8.30471	6.20197e-06	0.0079869	0.535175	0.000999001	TRUE	FALSE	TRUE	FALSE	-17.3345	5260	1178	31.2657	FALSE	FALSE	FALSE	2
ENSG00000176476	SGF29	Stim48hr	exhaustion	-1.33676	-1.02678	-1.43735	-1.49872	-1.3249	0.209664	-12.6383	0.00106831	-8.35949	5.8369e-06	0.0079869	0.458592	0.000999001	TRUE	FALSE	TRUE	FALSE	-10.8693	4869	993	13.9759	FALSE	FALSE	FALSE	2
ENSG00000178904	DPY19L3	Stim48hr	exhaustion	-1.24302	-0.785825	-1.31309	-2.11687	-1.3647	0.553272	-4.93321	0.0159698	-6.51717	5.38456e-05	0.0484664	0.601343	0.03996	TRUE	FALSE	TRUE	FALSE	-1.72525	74	84	14.6009	FALSE	FALSE	FALSE	1
ENSG00000213658	LAT	Stim48hr	exhaustion	-2.23341	-1.95644	-1.39486	-1.50667	-1.77285	0.391386	-9.05933	0.00284088	-9.77062	1.34857e-06	0.00434173	0.535175	0.040959	TRUE	FALSE	TRUE	FALSE	-12.4346	3187	295	190.963	FALSE	TRUE	FALSE	2
ENSG00000008838	MED24	Stim48hr	effector_noIFNG	-1.3891	-1.71272	-2.37559	-3.13518	-2.15315	0.772791	-5.57239	0.0114066	-7.25359	2.62507e-05	0.038414	0.730546	0.000999001	TRUE	FALSE	TRUE	FALSE	-21.8197	1607	669	79.0888	TRUE	FALSE	FALSE	2
ENSG00000067955	CBFB	Stim48hr	effector_noIFNG	-1.98973	-2.80421	-1.41178	-3.90284	-2.52714	1.08045	-4.67793	0.0184548	-6.99514	3.5795e-05	0.038414	0.730546	0.000999001	TRUE	FALSE	TRUE	FALSE	-9.89847	1133	115	244.409	FALSE	FALSE	FALSE	2
ENSG00000081237	PTPRC	Stim48hr	effector_noIFNG	1.68434	2.11529	1.12452	2.40905	1.8333	0.558439	6.5658	0.00718586	7.0884	3.19765e-05	0.038414	0.730546	0.00999001	TRUE	FALSE	TRUE	FALSE	-15.661	3226	301	180.63	FALSE	FALSE	FALSE	2
ENSG00000160318	CLDND2	Stim48hr	effector_noIFNG	-1.50731	-1.59205	-1.32039	-1.92491	-1.58616	0.252744	-12.5516	0.00109029	-7.20613	2.77729e-05	0.038414	0.450491	0.000999001	TRUE	FALSE	TRUE	FALSE	-5.22024	7	311	10.8088	FALSE	FALSE	FALSE	2
ENSG00000168610	STAT3	Stim48hr	effector_noIFNG	-1.73853	-1.85199	-1.81217	-2.11256	-1.87881	0.162763	-23.0864	0.000178022	-8.79166	4.81921e-06	0.0310309	0.234065	0.000999001	TRUE	FALSE	TRUE	FALSE	-14.5698	1593	241	180.227	FALSE	FALSE	FALSE	2
ENSG00000173011	TADA2B	Stim48hr	effector_noIFNG	-1.79468	-1.63456	-1.6321	-1.56747	-1.6572	0.0967759	-34.2482	5.47301e-05	-7.86511	1.29903e-05	0.038414	0.234065	0.000999001	TRUE	FALSE	TRUE	FALSE	-17.3345	5260	1178	31.2657	FALSE	FALSE	FALSE	2
ENSG00000176476	SGF29	Stim48hr	effector_noIFNG	-1.33052	-1.27657	-1.52372	-1.72685	-1.46441	0.204618	-14.3137	0.000738992	-6.76832	4.73018e-05	0.0435109	0.450491	0.000999001	TRUE	FALSE	TRUE	FALSE	-10.8693	4869	993	13.9759	FALSE	FALSE	FALSE	2
