## Supplementary_Table_4 for "Causal regulators of human T-cell and macrophage activation from perturbation screens, and a replicated coupling of T-cell exhaustion markers with macrophage M1 activation in patients under checkpoint blockade"

### Sheet: README
note
S4 Table. Regulators of the macrophage programs at a false-discovery rate of 5% (guide-level test against non-targeting guides; ≥ 50 % guide-assignment rule). LPS50 = data-derived LPS-response program (post hoc); its 50 genes are listed in the second sheet.

### Sheet: macrophage_regulators
condition	program	gene	mean_delta	q	n_guides	n_cells	frac_guides_same_sign	specificity_P
LPS	LPS50	TLR4	-3.673	0.0039	4	463	1	0.001
LPS	LPS50	RELA	-2.425	0.0039	3	601	1	0.001
LPS	LPS50	IRAK1	-2.091	0.0039	4	823	1	0.001
LPS	LPS50	CD14	-1.888	0.0039	4	649	1	0.001
LPS	LPS50	NIPBL	-1.681	0.0039	4	447	1	0.001
LPS	LPS50	TICAM2	-1.47	0.0039	4	668	1	0.001
LPS	LPS50	NFKBIZ	-1.215	0.0039	4	413	1	0.001
LPS	LPS50	UQCRH	-1.163	0.0039	4	378	0.5	0.001
LPS	LPS50	IRF8	-1.154	0.0039	4	558	1	0.001
LPS	LPS50	IRF1	-1.074	0.0137	3	799	1	0.001
LPS	LPS50	LY96	-0.996	0.0039	4	397	1	0.001
LPS	LPS50	JAGN1	-0.93	0.0227	3	329	0.666667	0.001
LPS	LPS50	ATXN7L3	-0.91	0.0039	4	600	1	0.001
LPS	LPS50	TNFRSF1A	-0.831	0.0073	4	639	1	0.001
LPS	LPS50	TRAF6	-0.764	0.0245	4	494	1	0.001
LPS	LPS50	RNF31	-0.724	0.0321	4	444	1	0.001
LPS	LPS50	TICAM1	-0.713	0.0389	4	679	1	0.001
LPS	LPS50	PPP1R10	-0.704	0.0477	4	444	1	0.001
LPS	LPS50	TGFBR1	0.909	0.0039	4	507	1	0.001
LPS	LPS50	ZEB2	1.031	0.0039	4	668	1	0.001
LPS	LPS50	MITF	1.512	0.0039	3	525	1	0.001
LPS	LPS50	TNFAIP3	2.76	0.0039	4	704	1	0.001
LPS	M1	TLR4	-1.794	0.0291	4	463	1	0.035
LPS	M1	TNFAIP3	2.056	0.0291	4	704	1	0.014
Ctrl	M2	TNFAIP3	-1.828	0.0194	4	636	1	0.002
Ctrl	M2	NIPBL	-1.183	0.0194	4	381	1	0.01
Ctrl	M2	IRF2	-1.093	0.0437	4	685	1	0.003

### Sheet: LPS_response_program
gene
TNIP3
IL6
IL1B
IL1A
CXCL1
CCL20
CCL19
PTX3
IL7R
ACOD1
CCL15
ADORA2A
IL2RA
SLAMF1
HS3ST3B1
IDO1
EBI3
CXCL8
TNFAIP6
CCL4L2
CCL4
SOCS3
TRAF1
G0S2
LAMP3
CCM2L
PTGS2
IL27
RASGRP1
APOL3
CXCL3
F3
CCL8
CD274
SLC39A8
RND1
FPR2
CHST2
ITGB8
EREG
TNF
JAG1
IL23A
ZC3H12A
LAD1
ELOVL7
PDE4B
CYP7B1
MT2A
SLCO5A1
