## Supplementary_Table_6 for "Causal regulators of human T-cell and macrophage activation from perturbation screens, and a replicated coupling of T-cell exhaustion markers with macrophage M1 activation in patients under checkpoint blockade"

### Sheet: README
note
S6 Table. Cluster-by-marker tables (mean log1p CP10K of each marker set per Leiden cluster, and the assigned label) for the four replication cohorts deposited without annotation: first run and amended run (all classes competing, neutrophil class added).

### Sheet: gastric_amended
Unnamed: 0	T	NK	B	Plasma	MonoMac	DC	pDC	Mast	Epithelial	Stromal	Melanocytic	Neutrophil	Tspec	Tspec_frac	n_cells	label
0	0.053	0.007	0.028	0.408	0.36	0.013	0.027	0.03	0.089	0.069	0.003	1.546	0.045	0.053	13795	Neutrophil
1	0.042	0.008	0.013	0.418	0.551	0.009	0.01	0.042	0.079	0.116	0.002	2.297	0.035	0.041	10533	Neutrophil
2	1.096	0.085	0.132	0.482	0.126	0.016	0.024	0.038	0.052	0.035	0.002	0.071	0.791	0.947	10332	T
3	0.283	0.012	0.125	0.481	0.122	0.014	0.006	0.045	0.101	0.029	0.002	0.078	0.208	0.249	6555	NK
4	0.038	0.005	0.008	0.308	0.212	0.006	0.005	0.021	1.735	0.025	0.004	0.1	0.031	0.037	5937	Epithelial
5	0.23	0.013	0.069	0.552	0.887	0.092	0.092	0.056	0.077	0.093	0.003	0.264	0.166	0.199	4939	MonoMac
6	0.415	0.035	0.91	1.345	0.11	0.026	0.013	0.026	0.048	0.037	0.002	0.065	0.328	0.392	4682	B
7	0.22	0.01	0.085	0.659	1.939	0.112	0.043	0.06	0.066	0.111	0.002	0.165	0.163	0.195	4396	MonoMac
8	0.071	0.007	0.417	2.984	0.072	0.006	0.004	0.025	0.042	0.061	0.002	0.066	0.053	0.064	4262	Plasma
9	0.202	0.01	0.07	1.148	0.542	0.025	0.008	0.115	0.278	0.069	0.002	0.026	0.141	0.168	3767	MonoMac
10	0.16	0.011	0.357	3.809	0.12	0.01	0.006	0.042	0.065	0.082	0.003	0.157	0.115	0.138	3738	Plasma
11	0.397	0.018	0.07	1.279	0.533	0.031	0.025	0.183	0.395	0.163	0.002	0.487	0.297	0.355	3163	NK
12	0.054	0.002	0.002	0.021	0.137	0.036	0.002	0.094	0.397	0.031	0.002	0.042	0.036	0.043	2966	Epithelial
13	0.075	0.007	0.033	0.534	0.135	0.086	0.012	3.78	0.044	0.037	0.002	0.075	0.056	0.067	2814	Mast
14	1.129	0.017	0.104	0.463	0.098	0.017	0.012	0.037	0.076	0.024	0.001	0.046	0.836	1	2638	T
15	0.151	0.009	0.052	1.364	0.791	0.017	0.016	0.169	0.195	0.211	0.001	2.5	0.11	0.131	2602	Neutrophil
16	0.024	0.011	0.012	0.413	0.444	0.004	0.003	0.05	1.503	0.033	0.003	0.022	0.025	0.03	2570	Epithelial
17	0.027	0.004	0.018	0.48	0.068	0.009	0.14	0.048	0.066	0.855	0.003	0.038	0.022	0.026	2330	Stromal
18	0.039	0.007	0.04	1.263	0.369	0.007	0.006	0.11	1.195	0.066	0.004	0.023	0.032	0.039	2252	Epithelial
19	0.27	0.011	0.32	0.543	0.096	0.018	0.012	0.033	0.1	0.04	0.004	0.269	0.211	0.252	2107	B
20	0.026	0.003	0.022	0.546	0.069	0.003	0.012	0.05	0.226	1.285	0.003	0.07	0.018	0.022	1854	Stromal
21	0.038	0.053	0.024	0.632	0.156	0.006	0.002	0.066	0.16	1.734	0.001	0.05	0.029	0.035	1814	Stromal
22	0.146	0.012	0.324	3.837	0.114	0.012	0.006	0.087	0.052	0.083	0.002	0.14	0.104	0.125	1796	Plasma
23	0.55	0.011	0.007	0.029	0.443	0.044	0.005	0.077	0.118	0.044	0.002	0.041	0.374	0.448	1658	NK
24	0.075	0.008	0.432	2.871	0.059	0.007	0.006	0.022	0.035	0.056	0.002	0.052	0.055	0.066	1543	Plasma
25	0.066	0.01	0.115	1.506	0.597	0.012	0.01	0.03	0.051	0.108	0.001	2.083	0.052	0.062	1151	Neutrophil
26	0.072	0.008	0.412	2.817	0.089	0.009	0.003	0.028	0.059	0.05	0.001	0.061	0.053	0.063	964	Plasma
27	0.069	0.027	0.06	1.579	0.927	0.011	0.008	0.202	1.172	0.121	0.003	0.034	0.055	0.065	894	Epithelial
28	0.044	0.005	0.463	3.387	0.106	0.013	0.005	0.033	0.045	0.066	0.001	0.073	0.033	0.039	884	Plasma
29	1.096	0.059	0.358	0.546	0.361	0.023	0.024	0.023	0.074	0.082	0.001	1.412	0.784	0.939	800	T
30	0.071	0.011	0.437	3.1	0.098	0.011	0.003	0.035	0.046	0.068	0.001	0.075	0.057	0.068	618	Plasma
31	0.115	0.005	0.405	4.165	0.209	0.015	0.005	0.039	0.092	0.077	0.003	0.095	0.09	0.108	573	Plasma
32	0.033	0.007	0.211	2.871	0.322	0.005	0.005	0.095	0.249	0.076	0.001	0.014	0.024	0.029	513	Plasma
33	0.048	0.004	0.025	1.25	0.381	0.009	0.056	0.114	0.303	0.666	0.002	0.016	0.029	0.035	448	Stromal
34	0.034	0.004	0.215	2.91	0.325	0.006	0.003	0.094	0.257	0.069	0.002	0.01	0.028	0.033	439	Plasma
35	0.047	0.004	0.024	0.623	0.21	0.009	0	0.063	0.123	0.028	0	0.125	0.032	0.038	309	Plasma
36	0.047	0.009	0.036	1.121	0.343	0.041	0.017	3.331	0.25	0.05	0.002	0.012	0.024	0.029	293	Mast
37	0.069	0.004	0	0.015	0.139	0.095	0.014	3.682	0.082	0.024	0	0.011	0.036	0.043	125	Mast
38	0.063	0.005	0	0.021	0.127	0.033	0.136	0.093	0.077	0.545	0	0.024	0.047	0.056	46	Stromal

### Sheet: gastric_first_run
Unnamed: 0	T	NK	B	Plasma	MonoMac	DC	pDC	Mast	Epithelial	Stromal	Melanocytic	Tspec	Tspec_frac	n_cells	label
0	0.053	0.007	0.028	0.408	0.36	0.013	0.027	0.03	0.089	0.069	0.003	0.045	0.053	13795	MonoMac
1	0.042	0.008	0.013	0.418	0.551	0.009	0.01	0.042	0.079	0.116	0.002	0.035	0.041	10533	MonoMac
2	1.096	0.085	0.132	0.482	0.126	0.016	0.024	0.038	0.052	0.035	0.002	0.791	0.947	10332	T
3	0.283	0.012	0.125	0.481	0.122	0.014	0.006	0.045	0.101	0.029	0.002	0.208	0.249	6555	NK
4	0.038	0.005	0.008	0.308	0.212	0.006	0.005	0.021	1.735	0.025	0.004	0.031	0.037	5937	MonoMac
5	0.23	0.013	0.069	0.552	0.887	0.092	0.092	0.056	0.077	0.093	0.003	0.166	0.199	4939	MonoMac
6	0.415	0.035	0.91	1.345	0.11	0.026	0.013	0.026	0.048	0.037	0.002	0.328	0.392	4682	B
7	0.22	0.01	0.085	0.659	1.939	0.112	0.043	0.06	0.066	0.111	0.002	0.163	0.195	4396	MonoMac
8	0.071	0.007	0.417	2.984	0.072	0.006	0.004	0.025	0.042	0.061	0.002	0.053	0.064	4262	Plasma
9	0.202	0.01	0.07	1.148	0.542	0.025	0.008	0.115	0.278	0.069	0.002	0.141	0.168	3767	MonoMac
10	0.16	0.011	0.357	3.809	0.12	0.01	0.006	0.042	0.065	0.082	0.003	0.115	0.138	3738	Plasma
11	0.397	0.018	0.07	1.279	0.533	0.031	0.025	0.183	0.395	0.163	0.002	0.297	0.355	3163	NK
12	0.054	0.002	0.002	0.021	0.137	0.036	0.002	0.094	0.397	0.031	0.002	0.036	0.043	2966	MonoMac
13	0.075	0.007	0.033	0.534	0.135	0.086	0.012	3.78	0.044	0.037	0.002	0.056	0.067	2814	Mast
14	1.129	0.017	0.104	0.463	0.098	0.017	0.012	0.037	0.076	0.024	0.001	0.836	1	2638	T
15	0.151	0.009	0.052	1.364	0.791	0.017	0.016	0.169	0.195	0.211	0.001	0.11	0.131	2602	MonoMac
16	0.024	0.011	0.012	0.413	0.444	0.004	0.003	0.05	1.503	0.033	0.003	0.025	0.03	2570	MonoMac
17	0.027	0.004	0.018	0.48	0.068	0.009	0.14	0.048	0.066	0.855	0.003	0.022	0.026	2330	Plasma
18	0.039	0.007	0.04	1.263	0.369	0.007	0.006	0.11	1.195	0.066	0.004	0.032	0.039	2252	Plasma
19	0.27	0.011	0.32	0.543	0.096	0.018	0.012	0.033	0.1	0.04	0.004	0.211	0.252	2107	B
20	0.026	0.003	0.022	0.546	0.069	0.003	0.012	0.05	0.226	1.285	0.003	0.018	0.022	1854	Plasma
21	0.038	0.053	0.024	0.632	0.156	0.006	0.002	0.066	0.16	1.734	0.001	0.029	0.035	1814	Plasma
22	0.146	0.012	0.324	3.837	0.114	0.012	0.006	0.087	0.052	0.083	0.002	0.104	0.125	1796	Plasma
23	0.55	0.011	0.007	0.029	0.443	0.044	0.005	0.077	0.118	0.044	0.002	0.374	0.448	1658	NK
24	0.075	0.008	0.432	2.871	0.059	0.007	0.006	0.022	0.035	0.056	0.002	0.055	0.066	1543	Plasma
25	0.066	0.01	0.115	1.506	0.597	0.012	0.01	0.03	0.051	0.108	0.001	0.052	0.062	1151	Plasma
26	0.072	0.008	0.412	2.817	0.089	0.009	0.003	0.028	0.059	0.05	0.001	0.053	0.063	964	Plasma
27	0.069	0.027	0.06	1.579	0.927	0.011	0.008	0.202	1.172	0.121	0.003	0.055	0.065	894	MonoMac
28	0.044	0.005	0.463	3.387	0.106	0.013	0.005	0.033	0.045	0.066	0.001	0.033	0.039	884	Plasma
29	1.096	0.059	0.358	0.546	0.361	0.023	0.024	0.023	0.074	0.082	0.001	0.784	0.939	800	T
30	0.071	0.011	0.437	3.1	0.098	0.011	0.003	0.035	0.046	0.068	0.001	0.057	0.068	618	Plasma
31	0.115	0.005	0.405	4.165	0.209	0.015	0.005	0.039	0.092	0.077	0.003	0.09	0.108	573	Plasma
32	0.033	0.007	0.211	2.871	0.322	0.005	0.005	0.095	0.249	0.076	0.001	0.024	0.029	513	Plasma
33	0.048	0.004	0.025	1.25	0.381	0.009	0.056	0.114	0.303	0.666	0.002	0.029	0.035	448	Plasma
34	0.034	0.004	0.215	2.91	0.325	0.006	0.003	0.094	0.257	0.069	0.002	0.028	0.033	439	Plasma
35	0.047	0.004	0.024	0.623	0.21	0.009	0	0.063	0.123	0.028	0	0.032	0.038	309	Plasma
36	0.047	0.009	0.036	1.121	0.343	0.041	0.017	3.331	0.25	0.05	0.002	0.024	0.029	293	Mast
37	0.069	0.004	0	0.015	0.139	0.095	0.014	3.682	0.082	0.024	0	0.036	0.043	125	Mast
38	0.063	0.005	0	0.021	0.127	0.033	0.136	0.093	0.077	0.545	0	0.047	0.056	46	MonoMac

### Sheet: crc2_amended
Unnamed: 0	T	NK	B	Plasma	MonoMac	DC	pDC	Mast	Epithelial	Stromal	Melanocytic	Neutrophil	Tspec	Tspec_frac	n_cells	label
0	1.406	0.056	0.032	0.275	0.15	0.004	0.001	0.002	0.115	0.058	0	0.002	0.866	1	17247	T
1	1.192	0.008	0.025	0.223	0.1	0.004	0.003	0.01	0.107	0.04	0	0.001	0.752	0.869	15715	T
2	0.038	0.001	1.438	0.452	0.057	0.025	0.007	0.002	0.099	0.039	0	0.001	0.03	0.035	14730	B
3	0.021	0.002	0.012	0.081	0.04	0.011	0.227	0.007	0.132	0.823	0.002	0.001	0.013	0.016	13831	Stromal
4	0.006	0.001	0.003	0.043	0.013	0.001	0.001	0.003	0.407	0.008	0.001	0	0.004	0.005	13158	Epithelial
5	0.009	0.001	0.004	0.072	0.048	0.001	0.002	0.004	0.837	0.013	0.001	0	0.006	0.007	12506	Epithelial
6	0.011	0.002	0.004	0.024	0.065	0.003	0.001	0.004	1.427	0.007	0.003	0.001	0.008	0.009	11497	Epithelial
7	0.047	0.003	0.02	0.236	1.687	0.127	0.054	0.038	0.104	0.095	0	0.095	0.026	0.03	9838	MonoMac
8	0.014	0	0.005	0.076	0.056	0.001	0.011	0.002	1.337	0.01	0.001	0	0.008	0.01	8765	Epithelial
9	0.007	0.001	0.006	0.078	0.141	0.001	0.001	0.004	1.413	0.01	0.002	0	0.005	0.006	8618	Epithelial
10	0.019	0.001	0.01	0.13	0.069	0.001	0.003	0.006	1.272	0.013	0.002	0.001	0.011	0.013	7553	Epithelial
11	0.054	0.001	0.105	0.198	0.458	0.035	0.006	0.002	0.44	0.027	0	0.003	0.033	0.038	7100	MonoMac
12	0.044	0.001	0.002	0.006	0.434	0.002	0.001	0	1.617	0.008	0.002	0.001	0.032	0.037	6313	Epithelial
13	0.537	0.016	0.015	0.105	0.032	0.002	0.002	0.02	0.117	0.033	0	0.001	0.323	0.373	5335	NK
14	0.009	0.002	0.006	0.059	0.131	0.002	0.005	0.004	1.412	0.011	0.002	0	0.008	0.009	5072	Epithelial
15	0.011	0.003	0.01	0.038	0.085	0.004	0.001	0.027	1.175	0.014	0.001	0.002	0.007	0.009	4899	Epithelial
16	0.169	0.004	0.034	0.706	0.27	0.008	0.002	0.018	0.312	0.063	0.001	0.002	0.092	0.106	4484	Plasma
17	0.016	0.002	0.009	0.047	0.045	0.001	0.002	0.01	0.864	0.02	0.002	0.001	0.01	0.011	3911	Epithelial
18	0.023	0	0.007	0.181	0.063	0.002	0.004	0.003	1.559	0.014	0.002	0.002	0.016	0.019	3727	Epithelial
19	0.037	0.029	0.022	0.213	0.13	0.004	0.013	0.002	0.134	1.949	0.003	0.001	0.021	0.024	3458	Stromal
20	0.016	0.003	0.013	0.084	0.045	0.002	0.013	0.001	0.133	0.69	0.003	0.001	0.01	0.011	2947	Stromal
21	0.028	0.001	0.273	2.75	0.065	0.003	0.002	0.001	0.126	0.037	0	0.001	0.015	0.017	2639	Plasma
22	0.03	0.001	0.364	3.555	0.059	0.003	0.003	0.002	0.111	0.086	0.001	0.001	0.019	0.022	2436	Plasma
23	0.037	0.003	0.348	3.103	0.075	0.005	0.003	0.001	0.123	0.057	0.001	0.002	0.024	0.028	2164	Plasma
24	0.007	0.002	0.006	0.111	0.174	0.003	0.004	0.003	1.199	0.009	0.002	0.002	0.006	0.006	1953	Epithelial
25	0.006	0.001	0.014	0.302	0.357	0.006	0	0.004	1.81	0.005	0.001	0.003	0.005	0.006	940	Epithelial

### Sheet: crc2_first_run
Unnamed: 0	T	NK	B	Plasma	MonoMac	DC	pDC	Mast	Epithelial	Stromal	Melanocytic	Tspec	Tspec_frac	n_cells	label
0	1.406	0.056	0.032	0.275	0.15	0.004	0.001	0.002	0.115	0.058	0	0.866	1	17247	T
1	1.192	0.008	0.025	0.223	0.1	0.004	0.003	0.01	0.107	0.04	0	0.752	0.869	15715	T
2	0.038	0.001	1.438	0.452	0.057	0.025	0.007	0.002	0.099	0.039	0	0.03	0.035	14730	B
3	0.021	0.002	0.012	0.081	0.04	0.011	0.227	0.007	0.132	0.823	0.002	0.013	0.016	13831	Stromal
4	0.006	0.001	0.003	0.043	0.013	0.001	0.001	0.003	0.407	0.008	0.001	0.004	0.005	13158	Epithelial
5	0.009	0.001	0.004	0.072	0.048	0.001	0.002	0.004	0.837	0.013	0.001	0.006	0.007	12506	Epithelial
6	0.011	0.002	0.004	0.024	0.065	0.003	0.001	0.004	1.427	0.007	0.003	0.008	0.009	11497	Epithelial
7	0.047	0.003	0.02	0.236	1.687	0.127	0.054	0.038	0.104	0.095	0	0.026	0.03	9838	MonoMac
8	0.014	0	0.005	0.076	0.056	0.001	0.011	0.002	1.337	0.01	0.001	0.008	0.01	8765	Epithelial
9	0.007	0.001	0.006	0.078	0.141	0.001	0.001	0.004	1.413	0.01	0.002	0.005	0.006	8618	Epithelial
10	0.019	0.001	0.01	0.13	0.069	0.001	0.003	0.006	1.272	0.013	0.002	0.011	0.013	7553	Epithelial
11	0.054	0.001	0.105	0.198	0.458	0.035	0.006	0.002	0.44	0.027	0	0.033	0.038	7100	MonoMac
12	0.044	0.001	0.002	0.006	0.434	0.002	0.001	0	1.617	0.008	0.002	0.032	0.037	6313	Epithelial
13	0.537	0.016	0.015	0.105	0.032	0.002	0.002	0.02	0.117	0.033	0	0.323	0.373	5335	NK
14	0.009	0.002	0.006	0.059	0.131	0.002	0.005	0.004	1.412	0.011	0.002	0.008	0.009	5072	Epithelial
15	0.011	0.003	0.01	0.038	0.085	0.004	0.001	0.027	1.175	0.014	0.001	0.007	0.009	4899	Epithelial
16	0.169	0.004	0.034	0.706	0.27	0.008	0.002	0.018	0.312	0.063	0.001	0.092	0.106	4484	Plasma
17	0.016	0.002	0.009	0.047	0.045	0.001	0.002	0.01	0.864	0.02	0.002	0.01	0.011	3911	Epithelial
18	0.023	0	0.007	0.181	0.063	0.002	0.004	0.003	1.559	0.014	0.002	0.016	0.019	3727	Epithelial
19	0.037	0.029	0.022	0.213	0.13	0.004	0.013	0.002	0.134	1.949	0.003	0.021	0.024	3458	Stromal
20	0.016	0.003	0.013	0.084	0.045	0.002	0.013	0.001	0.133	0.69	0.003	0.01	0.011	2947	Stromal
21	0.028	0.001	0.273	2.75	0.065	0.003	0.002	0.001	0.126	0.037	0	0.015	0.017	2639	Plasma
22	0.03	0.001	0.364	3.555	0.059	0.003	0.003	0.002	0.111	0.086	0.001	0.019	0.022	2436	Plasma
23	0.037	0.003	0.348	3.103	0.075	0.005	0.003	0.001	0.123	0.057	0.001	0.024	0.028	2164	Plasma
24	0.007	0.002	0.006	0.111	0.174	0.003	0.004	0.003	1.199	0.009	0.002	0.006	0.006	1953	Epithelial
25	0.006	0.001	0.014	0.302	0.357	0.006	0	0.004	1.81	0.005	0.001	0.005	0.006	940	Epithelial

### Sheet: crc3_amended
Unnamed: 0	T	NK	B	Plasma	MonoMac	DC	pDC	Mast	Epithelial	Stromal	Melanocytic	Neutrophil	Tspec	Tspec_frac	n_cells	label
0	0	0.004	0	0	0.017	0	0	0	0.013	2.056	0	0.001	0	0	817	Stromal
1	0.696	0.029	0.014	0.058	0.029	0.002	0.002	0.003	0.023	0.013	0	0.003	0.39	0.392	735	NK
2	0.002	0	0	0	0.017	0	0	0.001	0.934	0.014	0.003	0.002	0	0	732	Epithelial
3	0.019	0	0.002	0	0.03	0	0.003	0	0.989	0.003	0.003	0.001	0.012	0.012	580	Epithelial
4	0	0.016	0.002	0	0.013	0.001	0	0.003	0.044	1.533	0	0.001	0	0	538	Stromal
5	0.033	0	0.003	0.007	1.647	0.03	0.015	0.001	0.032	0.043	0	0.067	0.026	0.026	512	MonoMac
6	0	0	0	0.005	0.038	0.001	0	0.002	1.089	0.007	0.004	0.005	0	0	485	Epithelial
7	1.183	0.092	0.029	0.065	0.056	0.007	0.003	0.131	0.013	0.03	0.003	0.007	0.58	0.584	479	T
8	1.524	0.075	0.029	0.077	0.054	0.003	0.003	0.009	0.027	0.024	0.001	0.01	0.994	1	454	T
9	1.082	0.008	0.011	0.009	0.016	0	0.001	0.001	0.011	0.008	0.001	0.004	0.616	0.619	451	T
10	0.1	0.011	0.021	0.118	0.692	0.208	0.051	0.006	0.01	0.018	0	0.031	0.051	0.052	338	MonoMac
11	0.011	0	0	0.015	0.063	0.002	0.004	0.004	1.357	0.008	0.003	0.003	0.006	0.006	298	Epithelial
12	0.013	0.016	0	0	0.027	0	0.074	0	0.058	0.659	0	0.001	0.007	0.007	232	Stromal
13	0.074	0	0.004	0.043	0.184	0.006	0	0.02	0.237	0.008	0	0.017	0.041	0.042	115	Epithelial
14	0.002	0	0	0.01	0.019	0	0.04	0	0.207	1.321	0	0	0.002	0.002	88	Stromal
15	0.205	0.01	0	0.139	0.161	0.013	0	0	0.054	0.068	0	0.012	0.151	0.151	63	NK

### Sheet: crc3_first_run
Unnamed: 0	T	NK	B	Plasma	MonoMac	DC	pDC	Mast	Epithelial	Stromal	Melanocytic	Tspec	Tspec_frac	n_cells	label
0	0	0.004	0	0	0.017	0	0	0	0.013	2.056	0	0	0	817	Stromal
1	0.696	0.029	0.014	0.058	0.029	0.002	0.002	0.003	0.023	0.013	0	0.39	0.392	735	NK
2	0.002	0	0	0	0.017	0	0	0.001	0.934	0.014	0.003	0	0	732	Epithelial
3	0.019	0	0.002	0	0.03	0	0.003	0	0.989	0.003	0.003	0.012	0.012	580	Epithelial
4	0	0.016	0.002	0	0.013	0.001	0	0.003	0.044	1.533	0	0	0	538	Stromal
5	0.033	0	0.003	0.007	1.647	0.03	0.015	0.001	0.032	0.043	0	0.026	0.026	512	MonoMac
6	0	0	0	0.005	0.038	0.001	0	0.002	1.089	0.007	0.004	0	0	485	Epithelial
7	1.183	0.092	0.029	0.065	0.056	0.007	0.003	0.131	0.013	0.03	0.003	0.58	0.584	479	T
8	1.524	0.075	0.029	0.077	0.054	0.003	0.003	0.009	0.027	0.024	0.001	0.994	1	454	T
9	1.082	0.008	0.011	0.009	0.016	0	0.001	0.001	0.011	0.008	0.001	0.616	0.619	451	T
10	0.1	0.011	0.021	0.118	0.692	0.208	0.051	0.006	0.01	0.018	0	0.051	0.052	338	MonoMac
11	0.011	0	0	0.015	0.063	0.002	0.004	0.004	1.357	0.008	0.003	0.006	0.006	298	Epithelial
12	0.013	0.016	0	0	0.027	0	0.074	0	0.058	0.659	0	0.007	0.007	232	Stromal
13	0.074	0	0.004	0.043	0.184	0.006	0	0.02	0.237	0.008	0	0.041	0.042	115	Epithelial
14	0.002	0	0	0.01	0.019	0	0.04	0	0.207	1.321	0	0.002	0.002	88	Stromal
15	0.205	0.01	0	0.139	0.161	0.013	0	0	0.054	0.068	0	0.151	0.151	63	NK

### Sheet: rcc_amended
Unnamed: 0	T	NK	B	Plasma	MonoMac	DC	pDC	Mast	Epithelial	Stromal	Melanocytic	Neutrophil	Tspec	Tspec_frac	n_cells	label
0	1.692	0.045	0.033	0.063	0.071	0.005	0.003	0.004	0.022	0.115	0.003	0.002	1.052	0.993	6593	T
1	0.219	0.007	2.053	0.288	0.032	0.051	0.061	0.002	0.008	0.053	0.003	0.001	0.162	0.153	6565	B
2	1.336	0.521	0.011	0.039	0.137	0.001	0.005	0.006	0.009	0.069	0.003	0.024	0.852	0.804	5801	T
3	1.133	0.033	0.02	0.041	0.097	0.006	0.005	0.007	0.05	0.062	0.002	0.003	0.809	0.764	5658	T
4	0.117	0.011	0.014	0.017	2.307	0.056	0.027	0.004	0.017	0.161	0.003	0.133	0.075	0.071	5534	MonoMac
5	1.557	0.013	0.03	0.044	0.029	0.003	0.004	0.008	0.009	0.042	0.003	0.001	1.059	1	5518	T
6	0.069	0.005	0.041	0.019	0.069	0.004	0.01	0.003	0.536	0.031	0.016	0.003	0.044	0.042	4616	Epithelial
7	0.113	0.016	0.016	0.022	1.232	0.135	0.072	0.004	0.01	0.255	0.002	0.228	0.077	0.072	4580	MonoMac
8	0.101	0.107	0.002	0.017	1.108	0.008	0.014	0.005	0.408	0.164	0.005	0.033	0.058	0.055	3783	MonoMac
9	0.077	0.255	0.002	0.009	0.172	0.006	0.003	0.002	0.658	0.025	0.007	0.003	0.051	0.049	3597	Epithelial
10	0.071	0.016	0.025	0.027	0.051	0.007	0.116	0.044	0.045	1.021	0.006	0.004	0.05	0.047	3562	Stromal
11	0.063	0.005	0.013	0.038	0.126	0.003	0.005	0.008	0.115	1.275	0.006	0.005	0.041	0.039	3130	Stromal
12	0.008	0.002	0	0.001	0.074	0	0.005	0	0.508	0.143	0.018	0.002	0.005	0.005	2934	Epithelial
13	1.365	0.1	0.018	0.031	0.043	0.007	0.003	0.01	0.009	0.043	0.002	0.006	0.856	0.809	2814	T
14	1.109	0.126	0.025	0.036	0.067	0.001	0.002	0.009	0.058	0.07	0.002	0.007	0.699	0.66	2702	T
15	0.908	0.069	0.025	0.061	0.077	0.005	0.006	0.008	0.024	0.082	0.003	0.006	0.626	0.591	2518	T
16	0.142	0.009	0.425	2.861	0.056	0.007	0.005	0.009	0.019	0.202	0.003	0.002	0.09	0.085	2320	Plasma
17	0.46	0.132	0.016	0.052	0.042	0.002	0.009	0.004	0.006	0.069	0.005	0.008	0.429	0.405	2133	NK
18	1.194	0.029	0.02	0.055	0.035	0.004	0.008	0.004	0.011	0.082	0.003	0.002	0.859	0.811	2110	T
19	0.076	0.01	0.003	0.024	0.79	0.017	0.041	0.004	0.025	0.193	0.003	0.159	0.051	0.048	2025	MonoMac
20	0.038	0.001	1.898	0.238	0.017	0.041	0.046	0.002	0.005	0.059	0.003	0.001	0.044	0.041	2005	B
21	0.106	0.04	0.008	0.059	0.118	0.002	0.001	0.001	0.438	0.137	0.005	0.002	0.064	0.06	1264	Epithelial
22	0.033	0.066	0.004	0.007	0.119	0.005	0.005	0.002	0.511	0.02	0.008	0.004	0.023	0.022	1256	Epithelial
23	0.18	0.356	0.003	0.003	0.163	0.003	0.002	0.003	0.608	0.041	0.007	0.001	0.147	0.139	1246	Epithelial
24	0.048	0.006	0.003	0.041	0.044	0.001	0.002	0.006	0.016	2.793	0.008	0.001	0.03	0.028	1233	Stromal
25	0.077	0.003	0.006	0.006	1.726	0.071	0.039	0.003	0.009	0.15	0.003	0.108	0.052	0.049	1085	MonoMac
26	0.018	0.212	0.002	0.032	0.032	0.002	0.006	0.005	0.094	0.169	0.006	0.002	0.01	0.01	1033	NK
27	0.599	0.885	0.008	0.023	0.217	0.001	0.005	0.004	0.008	0.074	0.004	0.049	0.355	0.335	966	NK
28	0.033	0.014	0.007	0.027	0.038	0.001	0.003	0.007	0.026	1.49	0.005	0.002	0.019	0.018	803	Stromal
29	1.524	0.03	0.022	0.051	0.045	0.005	0.004	0.009	0.016	0.056	0	0.001	0.976	0.922	717	T
30	0.033	0.013	0.002	0.019	0.046	0.058	0.018	0.008	0.585	0.047	0.01	0.046	0.026	0.024	652	Epithelial
31	0.041	0.008	0	0.049	0.086	0.117	0.025	3.821	0.005	0.024	0.006	0.002	0.028	0.026	550	Mast
32	0.243	0.011	0.035	0.231	0.531	0.063	0.007	0.001	0.135	2.31	0.003	0.009	0.164	0.155	472	Stromal
33	0.276	0.005	0.448	3.628	0.068	0.004	0.001	0.001	0.035	0.275	0.003	0.004	0.165	0.156	436	Plasma
34	0.541	0.054	0.019	0.057	0.028	0.005	0.009	0.003	0.013	0.077	0	0.01	0.474	0.447	327	NK
35	0.241	0.015	0.16	2.59	0.34	0.043	0.005	0.002	0.077	2.328	0	0.008	0.148	0.14	324	Stromal
36	0.124	0.012	0.077	1.419	0.196	0.07	1.915	0.004	0.087	0.178	0.003	0.016	0.058	0.055	193	pDC
37	0.53	0.007	0.028	0.053	0.683	0.026	0.016	0	0.036	0.054	0.001	0.012	0.325	0.307	95	NK
38	0.321	0.046	0.132	1.753	0.339	0.032	0.009	0	0.288	1.651	0.019	0.031	0.201	0.19	50	Stromal
39	0.28	0.08	0.286	2.572	0.177	0.012	0	2.654	0	0.19	0	0.015	0.282	0.266	29	Plasma
40	0.014	0.047	0	0	0.273	0	0	0	0.911	0	0	0.017	0.058	0.055	27	Epithelial
41	0.208	0.077	0	0	0.657	0	0.048	0.029	0.222	0.793	0	0.035	0.076	0.072	20	MonoMac
42	0.59	0.256	0.026	0.035	1.472	0.016	0.017	0.647	0.709	0.298	0	0	0.463	0.437	8	Epithelial

### Sheet: rcc_first_run
Unnamed: 0	T	NK	B	Plasma	MonoMac	DC	pDC	Mast	Epithelial	Stromal	Melanocytic	Tspec	Tspec_frac	n_cells	label
0	1.692	0.045	0.033	0.063	0.071	0.005	0.003	0.004	0.022	0.115	0.003	1.052	0.993	6593	T
1	0.219	0.007	2.053	0.288	0.032	0.051	0.061	0.002	0.008	0.053	0.003	0.162	0.153	6565	B
2	1.336	0.521	0.011	0.039	0.137	0.001	0.005	0.006	0.009	0.069	0.003	0.852	0.804	5801	T
3	1.133	0.033	0.02	0.041	0.097	0.006	0.005	0.007	0.05	0.062	0.002	0.809	0.764	5658	T
4	0.117	0.011	0.014	0.017	2.307	0.056	0.027	0.004	0.017	0.161	0.003	0.075	0.071	5534	MonoMac
5	1.557	0.013	0.03	0.044	0.029	0.003	0.004	0.008	0.009	0.042	0.003	1.059	1	5518	T
6	0.069	0.005	0.041	0.019	0.069	0.004	0.01	0.003	0.536	0.031	0.016	0.044	0.042	4616	Epithelial
7	0.113	0.016	0.016	0.022	1.232	0.135	0.072	0.004	0.01	0.255	0.002	0.077	0.072	4580	MonoMac
8	0.101	0.107	0.002	0.017	1.108	0.008	0.014	0.005	0.408	0.164	0.005	0.058	0.055	3783	MonoMac
9	0.077	0.255	0.002	0.009	0.172	0.006	0.003	0.002	0.658	0.025	0.007	0.051	0.049	3597	Epithelial
10	0.071	0.016	0.025	0.027	0.051	0.007	0.116	0.044	0.045	1.021	0.006	0.05	0.047	3562	Stromal
11	0.063	0.005	0.013	0.038	0.126	0.003	0.005	0.008	0.115	1.275	0.006	0.041	0.039	3130	Stromal
12	0.008	0.002	0	0.001	0.074	0	0.005	0	0.508	0.143	0.018	0.005	0.005	2934	Epithelial
13	1.365	0.1	0.018	0.031	0.043	0.007	0.003	0.01	0.009	0.043	0.002	0.856	0.809	2814	T
14	1.109	0.126	0.025	0.036	0.067	0.001	0.002	0.009	0.058	0.07	0.002	0.699	0.66	2702	T
15	0.908	0.069	0.025	0.061	0.077	0.005	0.006	0.008	0.024	0.082	0.003	0.626	0.591	2518	T
16	0.142	0.009	0.425	2.861	0.056	0.007	0.005	0.009	0.019	0.202	0.003	0.09	0.085	2320	Plasma
17	0.46	0.132	0.016	0.052	0.042	0.002	0.009	0.004	0.006	0.069	0.005	0.429	0.405	2133	NK
18	1.194	0.029	0.02	0.055	0.035	0.004	0.008	0.004	0.011	0.082	0.003	0.859	0.811	2110	T
19	0.076	0.01	0.003	0.024	0.79	0.017	0.041	0.004	0.025	0.193	0.003	0.051	0.048	2025	MonoMac
20	0.038	0.001	1.898	0.238	0.017	0.041	0.046	0.002	0.005	0.059	0.003	0.044	0.041	2005	B
21	0.106	0.04	0.008	0.059	0.118	0.002	0.001	0.001	0.438	0.137	0.005	0.064	0.06	1264	Epithelial
22	0.033	0.066	0.004	0.007	0.119	0.005	0.005	0.002	0.511	0.02	0.008	0.023	0.022	1256	Epithelial
23	0.18	0.356	0.003	0.003	0.163	0.003	0.002	0.003	0.608	0.041	0.007	0.147	0.139	1246	Epithelial
24	0.048	0.006	0.003	0.041	0.044	0.001	0.002	0.006	0.016	2.793	0.008	0.03	0.028	1233	Stromal
25	0.077	0.003	0.006	0.006	1.726	0.071	0.039	0.003	0.009	0.15	0.003	0.052	0.049	1085	MonoMac
26	0.018	0.212	0.002	0.032	0.032	0.002	0.006	0.005	0.094	0.169	0.006	0.01	0.01	1033	NK
27	0.599	0.885	0.008	0.023	0.217	0.001	0.005	0.004	0.008	0.074	0.004	0.355	0.335	966	NK
28	0.033	0.014	0.007	0.027	0.038	0.001	0.003	0.007	0.026	1.49	0.005	0.019	0.018	803	Stromal
29	1.524	0.03	0.022	0.051	0.045	0.005	0.004	0.009	0.016	0.056	0	0.976	0.922	717	T
30	0.033	0.013	0.002	0.019	0.046	0.058	0.018	0.008	0.585	0.047	0.01	0.026	0.024	652	Epithelial
31	0.041	0.008	0	0.049	0.086	0.117	0.025	3.821	0.005	0.024	0.006	0.028	0.026	550	Mast
32	0.243	0.011	0.035	0.231	0.531	0.063	0.007	0.001	0.135	2.31	0.003	0.164	0.155	472	Stromal
33	0.276	0.005	0.448	3.628	0.068	0.004	0.001	0.001	0.035	0.275	0.003	0.165	0.156	436	Plasma
34	0.541	0.054	0.019	0.057	0.028	0.005	0.009	0.003	0.013	0.077	0	0.474	0.447	327	NK
35	0.241	0.015	0.16	2.59	0.34	0.043	0.005	0.002	0.077	2.328	0	0.148	0.14	324	Stromal
36	0.124	0.012	0.077	1.419	0.196	0.07	1.915	0.004	0.087	0.178	0.003	0.058	0.055	193	pDC
37	0.53	0.007	0.028	0.053	0.683	0.026	0.016	0	0.036	0.054	0.001	0.325	0.307	95	NK
38	0.321	0.046	0.132	1.753	0.339	0.032	0.009	0	0.288	1.651	0.019	0.201	0.19	50	Stromal
39	0.28	0.08	0.286	2.572	0.177	0.012	0	2.654	0	0.19	0	0.282	0.266	29	Plasma
40	0.014	0.047	0	0	0.273	0	0	0	0.911	0	0	0.058	0.055	27	Epithelial
41	0.208	0.077	0	0	0.657	0	0.048	0.029	0.222	0.793	0	0.076	0.072	20	MonoMac
42	0.59	0.256	0.026	0.035	1.472	0.016	0.017	0.647	0.709	0.298	0	0.463	0.437	8	Epithelial
